# Cell-type-specific DNA methylation dynamics in the prenatal and postnatal human cortex

**DOI:** 10.1101/2025.02.21.639467

**Authors:** Alice Franklin, Jonathan P. Davies, Nicholas E Clifton, Georgina E T Blake, Rosemary Bamford, Emma M Walker, Barry Chioza, Martyn Frith, Joe Burrage, Nick Owens, Shyam Prabhakar, Emma Dempster, Eilis Hannon, Jonathan Mill

## Abstract

The human cortex undergoes extensive epigenetic remodelling during development, although the precise temporal and cell-type-specific dynamics of DNA methylation remain incompletely understood. In this study, we profiled genome-wide DNA methylation across human cortex tissue from donors aged 6 post-conception weeks (pcw) to 108 years of age. We observed widespread, developmentally regulated, changes in DNA methylation, with pronounced shifts occurring during early- and mid-gestation that were distinct from age-associated modifications in the postnatal cortex. Using fluorescence-activated nuclei sorting (FANS), we optimized a protocol for the isolation of SATB2-positive neuronal nuclei, enabling the identification of cell-type-specific DNA methylation trajectories in developing neuronal and non-neuronal populations. Developmentally dynamic DNA methylation sites were significantly enriched near genes implicated in autism and schizophrenia, supporting a role for epigenetic dysregulation in neurodevelopmental disorders. Our findings underscore the prenatal period as a critical window of epigenomic plasticity in the central nervous system with important implications for understanding the genetic basis of neurodevelopmental phenotypes.
