## Supplementary Table 1 for "Cell-type-specific DNA methylation dynamics in the prenatal and postnatal human cortex"

### Sheet: All donors
	Table 1 - All individuals across bulk cortex and FANS studies.
		Fetal								Child				Adult				All
		All		Early		Mid		Late
	N	112		54		53		5		15				872				999
	Age range	6 - 33 pcw		6 - 12 pcw		13 - 23 pcw		26 - 33 pcw		0 - 8 y				18 - 108 y				6 pcw - 108 y
	Sex	M	F	M	F	M	F	M	F	M		F		M		F		M		F
		52	60	24	30	28	25	0	5	1		14		482		390		535		464

### Sheet: Bulk donors
	Table 2 - Bulk cortex individuals.
		Fetal								Child				Adult				All
		All		Early		Mid		Late
	N	95		42		49		4		12				661				768
	Age range	6 - 33 pcw		6 - 12 pcw		13 - 23 pcw		26 - 33 pcw		0 - 8 y				25 - 104 y				6 pcw - 104 y
	Sex	M	F	M	F	M	F	M	F	M		F		M		F		M		F
		45	50	20	22	25	24	0	4	1		11		349		312		395		373

### Sheet: FANS samples
	Table 3 – FANS samples.
		Fetal								Child				Adult				All
		All		Early		Mid		Late
	N	69		33		34		2		18				513				600
	Split by cell-type	Neuronal	Non-neuronal	Neuronal	Non-neuronal	Neuronal	Non-neuronal	Neuronal	Non-neuronal	Neuronal		Non-neuronal		Neuronal		Non-neuronal		Neuronal		Non-neuronal
		35	34	17	16	17	17	1	1	9		9		178		335		222		378
	Age range	8 - 28 pcw		8 - 12 pcw	8 - 12 pcw	13 - 20 pcw	13 - 20 pcw	28 pcw	28 pcw	0 - 8 y				18 - 108 y				8 pcw - 108 y
	Sex	M	F	M | F	M | F	M | F	M | F	M | F	M | F	M		F		M		F		M		F
		33	36	7 | 10	7 | 9	10 | 7	9 | 8	0 | 1	0 | 1	2		16		321		192		356		244

### Sheet: FANS donors
	Table 4 – FANS individuals.
		Fetal								Child				Adult				All
		All		Early		Mid		Late
	N	38		19		18		1		9				212				259
	Age range	8 - 28 pcw		8 - 12 pcw		13 - 20 pcw		28 pcw		0 - 8 y				18 - 108 y				8 pcw - 108 y
	Sex	M	F	M	F	M	F	M	F	M		F		M		F		M		F
		18	20	8	11	10	8	0	1	1		8		133		79		152		107
