## Supplementary Table 4 for "Cell-type-specific DNA methylation dynamics in the prenatal and postnatal human cortex"

	Chr	Sig.sites	Total.sites	Perc	P	Beta	P.adj
1	1	5115	76706	6.66831799337731	1.22897768596351e-05	1.05801070503084	0.000282664867771607
2	2	4050	60747	6.66699590103215	0.000126335007967083	1.05780093881159	0.00290570518324292
3	3	3264	46236	7.05943420711134	5.72303732139383e-12	1.12006610512614	1.31629858392058e-10
4	4	2288	34287	6.67308309271736	0.00406870969131115	1.05876674667692	0.0935803229001564
5	5	2928	41949	6.97990416934849	4.86851350552108e-09	1.10744768599733	1.11975810626985e-07
6	6	2994	50099	5.97616718896585	0.00196230202916947	-1.0546382081864	0.0451329466708977
7	7	2631	43258	6.08211197928707	0.0535560050056736	-1.03626738170186	1
8	8	2388	35966	6.63960407051104	0.0073900925833901	1.05345488783584	0.169972129417972
9	9	1667	24539	6.79326785932597	0.00138312924388118	1.07783553880408	0.0318119726092672
10	10	2722	39349	6.91758367429922	2.81349769158427e-07	1.09755977258792	6.47104469064382e-06
11	11	3071	46051	6.66869340513778	0.000905271820234927	1.05807026872618	0.0208212518654033
12	12	2559	41979	6.09590509540485	0.0750225940586678	-1.03392263451483	1
13	13	1358	19554	6.94487061470799	0.000194594080508647	1.10188918145665	0.00447566385169888
14	14	1783	27749	6.42545677321705	0.398787841716037	1.01947778398214	1
15	15	1697	26617	6.37562460081903	0.627625794607682	1.0115712966334	1
16	16	1914	35036	5.46295239182555	4.05938165209575e-11	-1.1537157573301	9.33657779982023e-10
17	17	2579	41471	6.21880350124183	0.476830266756359	-1.01348985455719	1
18	18	1020	14194	7.18613498661406	1.34719545216399e-05	1.14016874288018	0.000309854953997718
19	19	1243	35644	3.48726293345304	9.37645142984515e-111	-1.80734701577334	2.15658382886438e-109
20	20	1399	21924	6.38113482941069	0.638015858122093	1.01244556220426	1
21	21	539	9683	5.5664566766498	0.00289914396991939	-1.13226323712028	0.0666803113081459
22	22	1120	16943	6.61039957504574	0.0989908384379851	1.04882123526138	1
23	X	572	17626	3.24520594576194	7.05656560358072e-64	-1.94215540133109	1.62301008882356e-62
