## Supplementary Table 5 for "Cell-type-specific DNA methylation dynamics in the prenatal and postnatal human cortex"

	Feature	Sig.sites	Total.sites	Perc	P	Beta	P.adj
Island	Island	2514	152014	1.65379504519321	0	-3.8110085855168	0
Shore	Shore	10765	145500	7.39862542955326	1.93045244355875e-80	1.17389547144063	1.73740719920288e-79
Shelf	Shelf	3343	56306	5.93720029836962	0.000223810443453115	-1.06154867600596	0.00201429399107803
TSS1500	TSS1500	6635	119742	5.54107998864225	7.6290548199282e-32	-1.13743658796393	6.86614933793538e-31
TSS200	TSS200	1962	76902	2.55129905594133	0	-2.47035999219269	0
5'UTR	5'UTR	5921	106203	5.57517207611838	1.30355507052043e-25	-1.13048118154311	1.17319956346839e-24
1stExon	1stExon	1004	44617	2.25026335253379	2.15991006865268e-287	-2.80083978118371	1.94391906178741e-286
Body	Body	23490	340422	6.90025909018806	2.45971673479971e-79	1.09482267684255	2.21374506131973e-78
3'UTR	3'UTR	1422	22924	6.20310591519805	0.538378297234329	-1.01604376937601	1
