## Supplementary Table 6 for "Cell-type-specific DNA methylation dynamics in the prenatal and postnatal human cortex"

	Feature	Perc.Hypo	Perc.Hyper	P	P.adj
Island	Island	11.0182975338107	88.9817024661893	0	0
Shore	Shore	42.8982814677195	57.1017185322805	3.69405742383193e-177	3.69405742383193e-176
Shelf	Shelf	61.8007777445408	38.1992222554592	3.48778921298181e-10	3.48778921298181e-09
TSS1500	TSS1500	51.8914845516202	48.1085154483798	0.999999999999986	1
TSS200	TSS200	48.8786952089704	51.1213047910296	5.98984826526304e-12	5.98984826526304e-11
5'UTR	5'UTR	58.9596351967573	41.0403648032427	8.16412983134856e-05	0.000816412983134856
1stExon	1stExon	51.195219123506	48.804780876494	0.999696598467835	1
Body	Body	58.8761174968072	41.1238825031928	1.79696405673544e-13	1.79696405673544e-12
3'UTR	3'UTR	61.3924050632911	38.6075949367089	0.000111582214080673	0.00111582214080673
