## Supplementary Table 7 for "Cell-type-specific DNA methylation dynamics in the prenatal and postnatal human cortex"

Celltype	Estimate	OR	P	P.adj	logP.adj
Acinar	0.0144524232331022	1.0145573644439	5.62641085113051e-05	0.00303826185961048	2.51737479818787
Adrenocortical	-0.00230833586432944	0.997694326294123	0.54304236241061	1	0
Antigen	-0.0073530341761349	0.992673933241733	0.0587866283065981	1	0
Astrocytes	0.0878724795121224	1.09184888004841	5.37309160946111e-136	2.901469469109e-134	133.537381994966
Bronchiolar	0.00475104703461889	1.00476235115362	0.194585530935662	1	0
Cardiomyocytes	0.0547881480736032	1.05631680821871	5.31241512869562e-53	2.86870416949563e-51	50.542314235365
Chromaffin	0.0103706599075123	1.01042462157903	0.00194525234984833	0.10504362689181	0.978630291565317
Ciliated	0.032418750860177	1.0329499634384	1.37980727758207e-20	7.4509592989432e-19	18.1277878089407
SKOR2_NPSR1	-0.0225356876971832	0.977716344125893	1.61513902293397e-07	8.72175072384343e-06	5.0593963300458
Ductal	0.0191840341769371	1.01936923013344	6.44820263859424e-08	3.48202942484089e-06	5.45816756320374
Endocardial	0.0490131852919119	1.05023419829322	1.50595587511433e-42	8.13216172561738e-41	40.0897939930634
Vascular	0.0108077161890872	1.01086633052575	0.000838399556842351	0.045273576069487	1.34415520009484
ENS_glia	0.0378708038131647	1.03859704143276	4.78055579785661e-26	2.58150013084257e-24	23.5881278486047
ENS_neurons	0.0268932827752874	1.02725817077273	2.71241116780309e-15	1.46470203061367e-13	12.8342507163489
Epicardial	0.0273064396620845	1.02768267724836	6.34947410239188e-13	3.42871601529162e-11	10.4648684840012
Erythroblasts	0.0024878889458363	1.00249098630964	0.528023189411805	1	0
Excitatory	0.162179301696989	1.17607109396024	1.36550257152216e-240	7.37371388621968e-239	238.132313717835
Extravillous	-0.000435964574174167	0.999564130444572	0.909616692752057	1	0
Ganglion	0.00503957938879021	1.0050522994279	0.12073552131811	1	0
Goblet	-0.00991643869482395	0.990132567062069	0.00821461656856007	0.443589294702244	0.353018943379152
Granule	0.0313743415354494	1.03187170403471	1.07896965160617e-16	5.82643611867332e-15	14.2345970108095
Hematopoietic	-0.00239778701396986	0.997605085381057	0.499603174380366	1	0
Hepatoblasts	0.0148233539890301	1.01493376477894	3.42807521321443e-05	0.00185116061513579	2.73255589824278
IGFBP1_DKK1	0.0130955481701536	1.0131816703897	8.56648907210283e-05	0.00462590409893553	2.33480337496679
Inhibitory	-0.00801372317558609	0.992018301102318	0.0916648977982873	1	0
Intestinal	-0.00446145447561144	0.995548483028341	0.198671757810059	1	0
Islet	0.0216837267796165	1.0219205272582	6.72604111590372e-10	3.63206220258801e-08	7.43984672237303
Limbic	0.0114086124203773	1.01147393883059	0.00898899056847764	0.485405490697793	0.313895315424219
Lymphatic	0.0144833106602056	1.0145887019945	2.17251194383245e-05	0.00117315644966952	2.93064406742629
Lymphoid	0.00242831544640701	1.00243126619232	0.467736664031217	1	0
Megakaryocytes	-0.00595660610307681	0.994061099302904	0.102007898328361	1	0
Mesangial	0.0224857099459847	1.02274041904419	1.22866083649871e-09	6.63476851709304e-08	7.17817422479696
Mesothelial	0.0234735609820579	1.02375123341159	5.02382921553837e-08	2.71286777639072e-06	5.56657137298491
Metanephric	0.0124889514883825	1.01256726411765	4.55616999837752e-05	0.00246033179912386	2.60900632020897
Myeloid	0.0150615671921338	1.01517556420075	3.05080729066133e-06	0.000164743593695712	3.78319146460464
Neuroendocrine	0.0278034690742985	1.02819359272486	6.63294159222618e-15	3.58178845980214e-13	12.445900067134
PAEP_MECOM	0.0130831009167499	1.01316905913919	2.49813342697933e-05	0.00134899205056884	2.86999060956031
Parietal	0.00486302116363923	1.00487486484196	0.214540416512277	1	0
Photoreceptor	0.0227513231956623	1.02301210853103	2.25249872163434e-11	1.21634930968254e-09	8.91494168700198
Purkinje	0.00924133639018195	1.00928416938234	0.0173605238212365	0.937468286346773	0.0280434151176405
Retinal_progenitors	0.00188515164909081	1.00188692966456	0.57990877978921	1	0
Retinal_pigment	0.0294007586176046	1.02983722793022	9.24631995228147e-20	4.99301277423199e-18	17.3016373228351
Satellite	0.0472918673087901	1.04842796627701	2.06315835672838e-36	1.11410551263332e-34	33.9530736768603
Schwann	0.04619786880289	1.04728161481608	3.55036724364256e-36	1.91719831156698e-34	33.7173329621534
Skeletal	-0.000785429497025922	0.999214878871982	0.836249087250571	1	0
Smooth	0.00430966532578947	1.00431896528851	0.152874161940228	1	0
Stellate	-0.00806178626487088	0.991970622783933	0.0451383871601391	1	0
Stromal	0.0561037334396948	1.05770739767256	1.84490241937517e-62	9.96247306462594e-61	60.0016328397891
Sympathoblasts	-0.00542241095024629	0.994592263783883	0.117045941022038	1	0
Syncytiotrophoblasts	0.0171441056790307	1.01729190930434	4.99456887056766e-06	0.000269706719010654	3.56910823414443
Thymic	0.0164872478990844	1.01662391261267	3.6957841454835e-06	0.000199572343856109	3.6998996421211
Thymocytes	0.00403000158304211	1.0040381329589	0.311452072718086	1	0
Trophoblast	-0.0181508335217615	0.982012900722742	4.92323841909689e-06	0.000265854874631232	3.57535537218999
Ureteric	0.00475693037240187	1.00476826252732	0.119934681806738	1	0
