## Supplementary Table 12 for "Cell-type-specific DNA methylation dynamics in the prenatal and postnatal human cortex"

	GOTerm	Name	Type	nProbesinPathway	nGenesinPathway	nTestListProbesinPathway	nTestListGenesinPathway	P.GenesinTestList	OR	P.GeneSize	Beta.GeneSize	GenesinTestListAndPathway	MergeID	MergeName
1	GO:1901836	regulation of transcription of nucleolar large rRNA by RNA polymerase I	BP	321	10	5	2	3.19333369553952e-17	1.00866778820165	0.0813278482892001	-1.11116356622471e-05	MTOR|SMARCA4	GO:0014044|GO:0022011|GO:0032292|GO:0042790|GO:0014037|GO:0009303|GO:1990253|GO:0045945|GO:0045943|GO:1900181|GO:0035581|GO:0019894|GO:0035307|GO:0051647|GO:0000974|GO:0010922|GO:0051496|GO:0032516|GO:0007622|GO:0048512	Schwann cell development|myelination in peripheral nervous system|peripheral nervous system axon ensheathment|nucleolar large rRNA transcription by RNA polymerase I|Schwann cell differentiation|rRNA transcription|cellular response to leucine starvation|positive regulation of transcription by RNA polymerase III|positive regulation of transcription by RNA polymerase I|negative regulation of protein…
2	GO:0038201	TOR complex	CC	956	10	6	3	1.02291426877537e-16	1.00851057062441	1.49982731229461e-06	3.06346261463679e-05	MAPKAP1|MTOR|RPTOR	GO:0043201|GO:0071233	response to leucine|cellular response to leucine
3	GO:0051549	positive regulation of keratinocyte migration	BP	479	10	5	2	1.71414389590367e-15	1.00816398005712	0.992190391708942	6.24004246673697e-08	MAP4K4|MTOR	GO:0051547|GO:0051546	regulation of keratinocyte migration|keratinocyte migration
4	GO:1900034	regulation of cellular response to heat	BP	673	16	6	3	9.85911536609136e-14	1.00964686193913	0.982047124646337	-1.81474963942336e-07	DNAJB1|MAPT|MTOR	GO:0034605	cellular response to heat
5	GO:0046875	ephrin receptor binding	MF	955	22	7	6	9.07335981342473e-13	1.01085060631835	0.539741037513197	5.79816341737535e-06	EFNA5|EFNB2|FYN|GRB2|PIK3CG|PTPN1
6	GO:0048814	regulation of dendrite morphogenesis	BP	2035	38	10	7	7.89345210423315e-12	1.01364198477497	0.000408353435026124	4.38865829829433e-05	ADGRB3|CUX1|CUX2|HECW1|HECW2|PTPRD|TNIK	GO:0050775|GO:0010770|GO:0051963|GO:0050773	positive regulation of dendrite morphogenesis|positive regulation of cell morphogenesis|regulation of synapse assembly|regulation of dendrite development
7	GO:0051965	positive regulation of synapse assembly	BP	1551	33	8	4	1.21930243694767e-09	1.01124625352369	0.0309654541388154	2.49828916442474e-05	CUX2|NLGN1|PTPRD|SYNDIG1
8	GO:0051219	phosphoprotein binding	MF	2826	75	12	9	5.01149120030582e-09	1.01631000008832	0.123055944226699	2.68920022345789e-05	ABL2|GRB2|LDLRAP1|MTOR|NCK2|PTPN3|SLA|VAV2|YWHAE
9	GO:0051056	regulation of small GTPase mediated signal transduction	BP	10399	229	28	19	6.98550040587436e-09	1.0281889305127	9.46279465822802e-15	0.000234627634614146	ABL2|AKAP13|ARHGAP18|ARHGAP26|ARHGAP32|ARHGEF10|ARHGEF3|CD2AP|CHN2|FAM13A|MAP4K4|MAPKAP1|PIK3CG|RAC1|STARD13|TAGAP|TIAM2|TRIO|VAV2	GO:0007264	small GTPase mediated signal transduction
10	GO:0097386	glial cell projection	CC	724	17	5	5	7.44326340718826e-09	1.00765502782782	0.564938123544687	4.78707416721852e-06	AQP4|FYN|MAPT|SLC2A13|SLC4A8
11	GO:0031670	cellular response to nutrient	BP	843	27	6	3	1.12937364134327e-08	1.00953210636401	0.447451076473266	-7.96216334210828e-06	LPL|MTOR|NCOA1
12	GO:1901890	positive regulation of cell junction assembly	BP	2875	66	11	7	8.95905663735485e-08	1.01392064815624	0.0023751246229834	4.9722185537983e-05	CUX2|MAP4K4|NLGN1|PTPRD|PTPRJ|RAC1|SYNDIG1
13	GO:0050795	regulation of behavior	BP	1261	40	7	4	1.75013045794077e-07	1.01057371096672	0.696974962462994	-4.96652168326205e-06	MEF2C|MTOR|NLGN1|SGIP1
14	GO:0071230	cellular response to amino acid stimulus	BP	1453	34	7	4	1.83253075067431e-07	1.00972687996884	0.0987169997704058	1.94139004149637e-05	FYN|MTOR|RPTOR|SH3BP4	GO:0043200|GO:0071229	response to amino acid|cellular response to acid chemical
15	GO:0099634	postsynaptic specialization membrane	CC	1916	38	8	5	1.8615147841738e-07	1.01027443425495	0.000769222643890984	4.17947906064637e-05	DLG2|GRID1|GRIN2A|NLGN1|SYNDIG1
16	GO:0051450	myoblast proliferation	BP	350	18	4	2	2.24251442972263e-07	1.00701951791596	0.0177357889986795	-2.03011193404727e-05	ATOH8|MEIS2
17	GO:0048786	presynaptic active zone	CC	1525	34	7	4	3.41236773754076e-07	1.00949702420105	0.037140723309679	2.45058662267222e-05	ERC1|GRM7|PPFIBP2|TRIO
18	GO:0006590	thyroid hormone generation	BP	541	15	4	3	3.53021971624463e-07	1.00629517216247	0.858614398764151	-1.39234228973321e-06	DIO2|SLCO1C1|TG
19	GO:0031996	thioesterase binding	MF	276	10	3	2	4.66395357615414e-07	1.00508155500644	0.211816989498658	-7.97001873219718e-06	RAC1|TRAF3
20	GO:0051133	regulation of NK T cell activation	BP	226	11	3	3	5.90962359927136e-07	1.0052792108272	0.0468601495016099	-1.33064138681746e-05	IL12A|IL18|IL23R	GO:0051132	NK T cell activation
21	GO:0035306	positive regulation of dephosphorylation	BP	1860	47	8	4	7.80502280205487e-07	1.01080384323215	0.11754590344584	2.16316028525697e-05	CAMTA1|MEF2C|MTOR|SPPL3
22	GO:0032956	regulation of actin cytoskeleton organization	BP	9349	256	24	14	9.11224101256619e-07	1.02506029709461	0.000103564196058643	0.000124409681283219	ABL2|AKAP13|ARHGAP18|ARHGEF10|CAPZB|COTL1|CTNNA2|CYFIP1|EFNA5|LIMA1|MEGF9|MTOR|NCK2|RAC1
23	GO:0060076	excitatory synapse	CC	931	22	5	3	1.45836480743032e-06	1.00718972965391	0.270636048938379	1.04249370425212e-05	FGFR2|NLGN1|SYNDIG1
24	GO:0030501	positive regulation of bone mineralization	BP	1150	34	6	4	1.96968189765246e-06	1.00882466706275	0.922297674545933	1.14725873834624e-06	BMPR1A|FBN2|KL|MEF2C
25	GO:0045309	protein phosphorylated amino acid binding	MF	1967	51	8	8	2.91747184744069e-06	1.01061767030475	0.126516132692197	2.19975987560181e-05	ABL2|GRB2|LDLRAP1|NCK2|PTPN3|SLA|VAV2|YWHAE	GO:0001784	phosphotyrosine residue binding
26	GO:0098839	postsynaptic density membrane	CC	1798	34	7	4	3.17700084304648e-06	1.00862596297581	0.000193939592765397	4.38129032629739e-05	DLG2|GRID1|GRIN2A|SYNDIG1
27	GO:0099515	actin filament-based transport	BP	1065	21	5	4	3.75765346830778e-06	1.00672426461678	0.0189055198125745	2.17019589588833e-05	FNBP1L|MYO1D|MYO1E|SYNE2
28	GO:0030204	chondroitin sulfate metabolic process	BP	638	18	4	3	5.67460692381271e-06	1.00610287313597	0.993780724269608	6.67439065616673e-08	CHST11|CSGALNACT1|DSE
