## Supplementary Table 13 for "Cell-type-specific DNA methylation dynamics in the prenatal and postnatal human cortex"

Celltype	Estimate	OR	P	P.adj	logP.adj
Acinar	-0.00031721238254386	0.999682837923984	0.681718401318137	1	0
Adrenocortical	0.000560323390619989	1.0005604804011	0.49433299617135	1	0
Antigen	0.00104238537981303	1.00104292885227	0.211954879315932	1	0
Astrocytes	0.00795240561672288	1.00798410998053	3.77777141893326e-23	2.03999656622396e-21	20.6903705635894
Bronchiolar	0.00249337256081652	1.0024964835993	0.00160492530239482	0.0866659663293204	1.06215141621662
Cardiomyocytes	0.00224274725910729	1.00224526409793	0.00312070181066482	0.1685178977759	0.773353967240543
Chromaffin	-0.00152625537216897	0.99847490876323	0.0318550472862904	1	0
Ciliated	0.00035666404397877	1.00035672765616	0.636055755639963	1	0
SKOR2_NPSR1	-0.00355731300490369	0.996449006737016	0.000224610403235542	0.0121289617747193	1.91617637265428
Ductal	0.00128797183551923	1.00128880162746	0.101374401187056	1	0
Endocardial	0.00272811517084556	1.0027318398634	0.000503530560193414	0.0271906502504443	1.56558040635869
Vascular	0.00151524642121792	1.00151639498712	0.0303206912621577	1	0
ENS_glia	0.000376090400682357	1.00037616113154	0.628830269420425	1	0
ENS_neurons	-0.000551661158818705	0.999448490978221	0.446233223648171	1	0
Epicardial	0.00117885704623269	1.00117955217132	0.14792326563034	1	0
Erythroblasts	0.00079191571482147	1.00079222936286	0.346008011635419	1	0
Excitatory	0.0426714464126071	1.0435949616493	3.19475682251712e-308	1.72516868415924e-306	305.763168433914
Extravillous	-0.000837356286448861	0.999162994198493	0.302166706473788	1	0
Ganglion	0.00144217313956931	1.00144321357135	0.0375409341807371	1	0
Goblet	-0.00187931456341393	0.998122450242485	0.0197986063776268	1	0
Granule	-3.34506507113651e-05	0.999966549908755	0.967910887333575	1	0
Hematopoietic	2.12948569046272e-05	1.00002129508364	0.977724540883552	1	0
Hepatoblasts	0.000520273213457221	1.00052040857904	0.497178001181737	1	0
IGFBP1_DKK1	0.00222052471182308	1.00222299190264	0.00171560677796264	0.0926427660099825	1.0331884868103
Inhibitory	-0.00176996176288975	0.998231603695695	0.103825302555552	1	0
Intestinal	-0.000770631776974825	0.999229665083431	0.297372645173704	1	0
Islet	0.00164468549223098	1.0016460387292	0.032677625490827	1	0
Limbic	0.0015800778355314	1.00158132681626	0.10741038957239	1	0
Lymphatic	0.00105659494600776	1.0010571533391	0.149094384912483	1	0
Lymphoid	0.000130521466306023	1.0001305299846	0.85577345752843	1	0
Megakaryocytes	-0.00183458933444973	0.998167092495917	0.0178954701937923	0.966355390464782	0.0148631264486768
Mesangial	0.00242409914108253	1.00242703964495	0.00268758776793587	0.145129739468537	0.838243584366732
Mesothelial	0.00348898183710704	1.00349507541897	0.000151127428373463	0.00816088113216703	2.08826294784189
Metanephric	-0.000866440127656771	0.999133935123205	0.181374934697937	1	0
Myeloid	0.00111992545715524	1.00112055280784	0.105289921982619	1	0
Neuroendocrine	0.00224793535387803	1.00225046385484	0.00373002094536599	0.201421131049764	0.695894969646806
PAEP_MECOM	-0.000527434592350764	0.999472704476823	0.420182823480998	1	0
Parietal	0.00034388244174947	1.00034394157609	0.68289834615384	1	0
Photoreceptor	-0.000600112927050909	0.999400067104697	0.409701470582075	1	0
Purkinje	-0.00191672924216402	0.998085106510262	0.0247751707406349	1	0
Retinal_progenitors	-0.000827974561790777	0.999172368114564	0.270056674761334	1	0
Retinal_pigment	0.00246464451594034	1.00246768424901	0.000421998601042298	0.0227879244562841	1.64229522893246
Satellite	0.00210382288173469	1.00210603746985	0.00810874968048685	0.43787248274629	0.358652346351472
Schwann	0.00343632087828242	1.00344223179754	2.32974372087902e-05	0.00125806160927467	2.90029809027958
Skeletal	0.000592240666228888	1.00059241607536	0.459714110802655	1	0
Smooth	0.000490922876146467	1.0004910433985	0.444325438145526	1	0
Stellate	-0.000514312629516932	0.999485819606552	0.551724250785509	1	0
Stromal	0.00731118916003953	1.00733798115749	5.05094281062465e-23	2.72750911773731e-21	20.5642337889426
Sympathoblasts	0.000419891764352363	1.00041997993124	0.57341029175438	1	0
Syncytiotrophoblasts	-0.000522686287568042	0.999477450289113	0.508682757453878	1	0
Thymic	0.00104196620799383	1.00104250924338	0.171353259952139	1	0
Thymocytes	-0.00143447689052288	0.998566551479669	0.0925718809831327	1	0
Trophoblast	0.00150661154589088	1.00150774705525	0.0717955645206755	1	0
Ureteric	-0.00111007424012927	0.998890541664359	0.0866428044786748	1	0
