## Supplementary Table 14 for "Cell-type-specific DNA methylation dynamics in the prenatal and postnatal human cortex"

Celltype	Estimate	OR	P	P.adj	logP.adj
Acinar	0.0011707242206888	1.0011714097858	0.00992390094271512	0.535890650906616	0.270923819547328
Adrenocortical	0.000367549906157635	1.0003676174609	0.445046760290113	1	0
Antigen	0.000224546081837227	1.0002245712942	0.646916664305423	1	0
Astrocytes	0.0110389070097741	1.01110006055939	2.13546367211529e-121	1.15315038294226e-119	118.938114052442
Bronchiolar	7.82813249630705e-05	1.00007828438903	0.866000046320882	1	0
Cardiomyocytes	0.0020169004801735	1.00201893579206	5.95781581362127e-06	0.000321722053935549	3.49251916734104
Chromaffin	-0.000704654627614871	0.999295593583153	0.0914108661356033	1	0
Ciliated	0.000955117137057725	1.00095557340668	0.0308671422515626	1	0
SKOR2_NPSR1	-0.00141322982499648	0.998587768314017	0.0125247926776364	0.676338804592364	0.169835694436447
Ductal	4.21080751668275e-06	1.00000421081638	0.992720260546032	1	0
Endocardial	0.00079848532607739	1.00079880420035	0.0828166124011662	1	0
Vascular	0.000394138415022923	1.00039421609777	0.337192364409214	1	0
ENS_glia	0.000691707571530964	1.00069194685638	0.12990595419809	1	0
ENS_neurons	9.53913455239126e-05	1.00009539589542	0.822465495661007	1	0
Epicardial	0.00216973165991155	1.00217208723099	5.71681625339513e-06	0.000308708077683337	3.51045200658074
Erythroblasts	0.00148065374550307	1.00148175045448	0.00268650631497494	0.145071341008647	0.838418374406676
Excitatory	-0.00134279574556111	0.998658105401249	0.0441344988746746	1	0
Extravillous	0.000306660564070552	1.00030670758923	0.519762971258782	1	0
Ganglion	0.000420015623996091	1.00042010384291	0.302132806749558	1	0
Goblet	-0.000347981562020347	0.999652078976541	0.462338398908006	1	0
Granule	-0.000710884108584672	0.999289368509659	0.145285471440537	1	0
Hematopoietic	-0.0006189780694701	0.999381213457936	0.166792389697744	1	0
Hepatoblasts	-9.99875862072949e-05	0.999900017412385	0.824099153644336	1	0
IGFBP1_DKK1	0.000128614208346051	1.00012862247951	0.757033579284482	1	0
Inhibitory	-0.00177369631193568	0.998227875757772	0.00549023223035705	0.296472540439281	0.52801552519333
Intestinal	0.000177589818788568	1.00017760558879	0.682471141115123	1	0
Islet	-0.000582972596279783	0.999417197299228	0.19712277585469	1	0
Limbic	-0.00011775701722486	0.99988224991586	0.838045874253856	1	0
Lymphatic	0.00173564730053677	1.00173715440812	5.40798449397977e-05	0.00292031162674907	2.53457080247065
Lymphoid	-0.000335741560534055	0.999664314794357	0.425766318543021	1	0
Megakaryocytes	-0.00168661368848876	0.998314807845073	0.000208731692331544	0.0112715113859034	1.94801784592827
Mesangial	0.00202685720806527	1.00202891267161	1.91099097566335e-05	0.00103193512685821	2.98634760400054
Mesothelial	-0.00106717018778345	0.998933399035817	0.0483370758717756	1	0
Metanephric	-0.000764430769129546	0.999235861333635	0.0445628875937559	1	0
Myeloid	0.000184397774403767	1.00018441477672	0.649601152530543	1	0
Neuroendocrine	0.000742378751880121	1.00074265438319	0.102767364994187	1	0
PAEP_MECOM	0.00109383847568002	1.00109443693517	0.00440104487836959	0.237656423431958	0.624050443000386
Parietal	-0.000934510767588249	0.999065925751611	0.0586042184591464	1	0
Photoreceptor	-0.000497720779939488	0.999502403062501	0.244102460622915	1	0
Purkinje	0.000234835753644523	1.00023486332972	0.639397686287216	1	0
Retinal_progenitors	-0.00163962156580035	0.998361721879292	0.000198691225016493	0.0107293261508906	1.96942755279076
Retinal_pigment	-0.000234086231993121	0.999765941164051	0.568347636190487	1	0
Satellite	0.000841863025943083	1.00084221749208	0.0711129086186133	1	0
Schwann	0.00317584335697144	1.00318089169031	2.72500284182621e-11	1.47150153458615e-09	8.83223928065105
Skeletal	0.000826397114560252	1.00082673867474	0.0788503625587746	1	0
Smooth	0.00044558638428603	1.00044568567265	0.236925577694465	1	0
Stellate	5.87045568104615e-05	1.00005870627996	0.907867755147784	1	0
Stromal	0.00107253671151295	1.0010731120847	0.0135381317036932	0.731059111999435	0.136047505426207
Sympathoblasts	-0.00017147725683721	0.999828537444547	0.695279747968788	1	0
Syncytiotrophoblasts	0.000100556868319643	1.00010056192433	0.828524026179442	1	0
Thymic	-0.000215718304232987	0.999784304961287	0.629506839423518	1	0
Thymocytes	3.63992874887621e-05	1.00003639994995	0.942040100238801	1	0
Trophoblast	-0.000251103469035493	0.999748928054802	0.609226387546667	1	0
Ureteric	8.20543214440661e-05	1.00008205768799	0.829182272108903	1	0
