## Supplementary Table 15 for "Cell-type-specific DNA methylation dynamics in the prenatal and postnatal human cortex"

	Gene	GeneList
1	ABCE1	SFARI
2	ACTB	SFARI
3	ADNP	SFARI
4	ADSL	SFARI
5	AFF2	SFARI
6	AHDC1	SFARI
7	ALDH5A1	SFARI
8	ANK2	SFARI
9	ANK3	SFARI
10	ANKRD11	SFARI
11	ANP32A	SFARI
12	AP2S1	SFARI
13	ARF3	SFARI
14	ARHGEF9	SFARI
15	ARID1B	SFARI
16	ARX	SFARI
17	ASH1L	SFARI
18	ASXL3	SFARI
19	ATRX	SFARI
20	AUTS2	SFARI
21	BAZ2B	SFARI
22	BCKDK	SFARI
23	BCL11A	SFARI
24	BRAF	SFARI
25	BRSK2	SFARI
26	CACNA1A	SFARI
27	CACNA1C	SFARI
28	CACNA1E	SFARI
29	CACNA2D3	SFARI
30	CAMTA2	SFARI
31	CAPRIN1	SFARI
32	CASK	SFARI
33	CASZ1	SFARI
34	CDKL5	SFARI
35	CELF4	SFARI
36	CHAMP1	SFARI
37	CHD2	SFARI
38	CHD3	SFARI
39	CHD7	SFARI
40	CHD8	SFARI
41	CIC	SFARI
42	CNOT3	SFARI
43	CORO1A	SFARI
44	CPSF7	SFARI
45	CREBBP	SFARI
46	CSDE1	SFARI
47	CSNK2A1	SFARI
48	CTCF	SFARI
49	CTNNB1	SFARI
50	CUL3	SFARI
51	DDX3X	SFARI
52	DEAF1	SFARI
53	DHCR7	SFARI
54	DIP2A	SFARI
55	DLG4	SFARI
56	DMPK	SFARI
57	DNMT3A	SFARI
58	DPYSL2	SFARI
59	DSCAM	SFARI
60	DYNC1H1	SFARI
61	DYRK1A	SFARI
62	EBF3	SFARI
63	EHMT1	SFARI
64	EIF3G	SFARI
65	ELAVL3	SFARI
66	EP300	SFARI
67	FMR1	SFARI
68	FOXG1	SFARI
69	FOXP1	SFARI
70	FOXP2	SFARI
71	GABRB2	SFARI
72	GABRB3	SFARI
73	GFAP	SFARI
74	GIGYF1	SFARI
75	GIGYF2	SFARI
76	GNAI1	SFARI
77	GRIA2	SFARI
78	GRIN1	SFARI
79	GRIN2A	SFARI
80	GRIN2B	SFARI
81	HDLBP	SFARI
82	HECTD4	SFARI
83	HIVEP2	SFARI
84	HNRNPH2	SFARI
85	HNRNPU	SFARI
86	HRAS	SFARI
87	IQSEC2	SFARI
88	IRF2BPL	SFARI
89	KANSL1	SFARI
90	KATNAL2	SFARI
91	KCNB1	SFARI
92	KCNQ3	SFARI
93	KDM2B	SFARI
94	KDM3B	SFARI
95	KDM5B	SFARI
96	KDM5C	SFARI
97	KDM6B	SFARI
98	KIAA0232	SFARI
99	KLHL20	SFARI
100	KMT2A	SFARI
101	KMT2C	SFARI
102	KMT2E	SFARI
103	KMT5B	SFARI
104	LDB1	SFARI
105	LRRC4C	SFARI
106	LZTR1	SFARI
107	MAGEC3	SFARI
108	MAGEL2	SFARI
109	MAP1A	SFARI
110	MBD5	SFARI
111	MBOAT7	SFARI
112	MECP2	SFARI
113	MED13	SFARI
114	MED13L	SFARI
115	MEF2C	SFARI
116	MEIS2	SFARI
117	MKX	SFARI
118	MSL3	SFARI
119	MTOR	SFARI
120	MYCBP2	SFARI
121	MYT1L	SFARI
122	NAA15	SFARI
123	NACC1	SFARI
124	NBEA	SFARI
125	NCKAP1	SFARI
126	NCOA1	SFARI
127	NEXMIF	SFARI
128	NF1	SFARI
129	NIPBL	SFARI
130	NLGN2	SFARI
131	NLGN3	SFARI
132	NLGN4X	SFARI
133	NR3C2	SFARI
134	NR4A2	SFARI
135	NRXN1	SFARI
136	NRXN2	SFARI
137	NRXN3	SFARI
138	NSD1	SFARI
139	NUP155	SFARI
140	PACS1	SFARI
141	PAH	SFARI
142	PAX5	SFARI
143	PCCB	SFARI
144	PCDH19	SFARI
145	PHF12	SFARI
146	PHF2	SFARI
147	PHF21A	SFARI
148	PHF3	SFARI
149	PHIP	SFARI
150	POGZ	SFARI
151	POMGNT1	SFARI
152	PPP1R9B	SFARI
153	PPP2R5D	SFARI
154	PPP5C	SFARI
155	PRR12	SFARI
156	PRR14L	SFARI
157	PSMD11	SFARI
158	PSMD12	SFARI
159	PSMD6	SFARI
160	PTCHD1	SFARI
161	PTEN	SFARI
162	PTK7	SFARI
163	PTPN11	SFARI
164	RAI1	SFARI
165	RALGAPB	SFARI
166	RELN	SFARI
167	RERE	SFARI
168	RFX3	SFARI
169	RIMS1	SFARI
170	RORB	SFARI
171	RUNX1T1	SFARI
172	SATB1	SFARI
173	SCN1A	SFARI
174	SCN2A	SFARI
175	SCN8A	SFARI
176	SETBP1	SFARI
177	SETD1A	SFARI
178	SETD2	SFARI
179	SETD5	SFARI
180	SHANK2	SFARI
181	SHANK3	SFARI
182	SIN3A	SFARI
183	SKI	SFARI
184	SLC6A1	SFARI
185	SLC9A6	SFARI
186	SMARCA2	SFARI
187	SMARCA4	SFARI
188	SMARCC2	SFARI
189	SON	SFARI
190	SOS2	SFARI
191	SOX5	SFARI
192	SPAST	SFARI
193	SRCAP	SFARI
194	SRPRA	SFARI
195	STXBP1	SFARI
196	SYN1	SFARI
197	SYNGAP1	SFARI
198	TANC2	SFARI
199	TAOK1	SFARI
200	TBCEL	SFARI
201	TBCK	SFARI
202	TBL1XR1	SFARI
203	TBR1	SFARI
204	TCF20	SFARI
205	TCF4	SFARI
206	TCF7L2	SFARI
207	TEK	SFARI
208	TLE3	SFARI
209	TLK2	SFARI
210	TM9SF4	SFARI
211	TRAF7	SFARI
212	TRIM23	SFARI
213	TRIO	SFARI
214	TRIP12	SFARI
215	TSC1	SFARI
216	TSC2	SFARI
217	TSHZ1	SFARI
218	TSHZ3	SFARI
219	UBAP2L	SFARI
220	UBE3A	SFARI
221	UBR1	SFARI
222	UPF3B	SFARI
223	USP9X	SFARI
224	VEZF1	SFARI
225	VPS13B	SFARI
226	WAC	SFARI
227	WDFY3	SFARI
228	YY1	SFARI
229	ZBTB20	SFARI
230	ZBTB21	SFARI
231	ZMYND8	SFARI
232	ZNF292	SFARI
233	ZNF462	SFARI
234	SETD1A	SCHEMA
235	CUL1	SCHEMA
236	XPO7	SCHEMA
237	TRIO	SCHEMA
238	CACNA1G	SCHEMA
239	SP4	SCHEMA
240	GRIA3	SCHEMA
241	GRIN2A	SCHEMA
242	HERC1	SCHEMA
243	RB1CC1	SCHEMA
244	HCN4	SCHEMA
245	AKAP11	SCHEMA
246	ZNF136	SCHEMA
247	SRRM2	SCHEMA
248	NR3C2	SCHEMA
249	ZMYM2	SCHEMA
250	FAM120A	SCHEMA
251	FAM178A	SCHEMA
252	KDM6B	SCHEMA
253	DNM3	SCHEMA
254	ASH1L	SCHEMA
255	STAG1	SCHEMA
256	HIST1H1E	SCHEMA
257	PREP	SCHEMA
258	MAGEC1	SCHEMA
259	MAGI2	SCHEMA
260	DAGLA	SCHEMA
261	OR4P4	SCHEMA
262	SLC22A11	SCHEMA
263	ANKRD12	SCHEMA
264	SV2A	SCHEMA
265	EIF2S3	SCHEMA
