## Supplementary Table 16 for "Cell-type-specific DNA methylation dynamics in the prenatal and postnatal human cortex"

	GeneList	nProbesinPathway	nGenesinPathway	nTestListProbesinPathway	nTestListGenesinPathway	Estimate.GenesinTestList	OR.GenesinTestList	P.GenesinTestList	Estimate.GenesSize	P.GeneSize
1	SFARI	14102	233	1100	164	0.000882754482796337	1.00088314422521	0.000837675043676699	0.000279296895115688	1.28628029388975e-21
2	SCHEMA	1644	31	122	20	6.34808973031138e-05	1.00006348291226	0.26977465137904	3.18771637509193e-05	0.00306289236892797
3	Combined	15223	258	1169	180	0.000813171124326421	1.0008135018376	0.00295723068040998	0.000306181297143526	2.40611342457458e-23
