## Supplementary Table 17 for "Cell-type-specific DNA methylation dynamics in the prenatal and postnatal human cortex"

	GeneList	nProbesinPathway	nGenesinPathway	nTestListProbesinPathway	nTestListGenesinPathway	Estimate.GenesinTestList	OR.GenesinTestList	P.GenesinTestList	Estimate.GenesSize	P.GeneSize
1	SFARI	11764	233	53	36	0.00981860492533402	1.00986696557512	4.35400970528742e-06	0.000332147889212577	1.4083244827829e-47
2	SCHEMA	1341	31	10	4	0.00341721719676171	1.00342306253982	1.30250756683668e-05	2.4730746094278e-05	0.0033135317455633
3	Combined	12661	258	57	38	0.0106461631491762	1.0107030351879	2.27447948956896e-06	0.000348990277236443	1.72798826973127e-47
