## Supplementary Table 18 for "Cell-type-specific DNA methylation dynamics in the prenatal and postnatal human cortex"

	GeneList	nProbesinPathway	nGenesinPathway	nTestListProbesinPathway	nTestListGenesinPathway	Estimate.GenesinTestList	OR.GenesinTestList	P.GenesinTestList	Estimate.GenesSize	P.GeneSize
1	SFARI	11764	233	18	14	0.00421762631819784	1.00422653302139	0.0961550474212133	0.000361000067106791	2.2003870452926e-60
2	SCHEMA	1341	31	5	3	0.00408737429490365	1.0040957390019	0.000297740856695619	3.1210297986543e-05	0.000113041041527812
3	Combined	12661	258	20	15	0.00535519546280863	1.00536956015249	0.0577465373464142	0.000379210761687737	3.06200613511338e-60
