## Supplementary Table 19 for "Cell-type-specific DNA methylation dynamics in the prenatal and postnatal human cortex"

	Short.name	Full.name
1	Acinar	Acinar cells
2	Adrenocortical	Adrenocortical cells
3	Antigen	Antigen presenting cells
4	Astrocytes	Astrocytes
5	Bronchiolar	Bronchiolar and alveolar epithelial cells
6	Cardiomyocytes	Cardiomyocytes
7	Chromaffin	Chromaffin cells
8	Ciliated	Ciliated epithelial cells
9	SKOR2_NPSR1	SKOR2_NPSR1 positive cells
10	Ductal	Ductal cells
11	Endocardial	Endocardial cells
12	Vascular	Vascular endothelial cells
13	ENS_glia	ENS_glia
14	ENS_neurons	ENS_neurons
15	Epicardial	Epicardial fat cells
16	Erythroblasts	Erythroblasts
17	Excitatory	Excitatory neurons
18	Extravillous	Extravillous trophoblasts
19	Ganglion	Ganglion cells
20	Goblet	Goblet cells
21	Granule	Granule neurons
22	Hematopoietic	Hematopoietic stem cells
23	Hepatoblasts	Hepatoblasts
24	IGFBP1_DKK1	IGFBP1_DKK1 positive cells
25	Inhibitory	Inhibitory neurons
26	Intestinal	Intestinal epithelial cells
27	Islet	Islet endocrine cells
28	Limbic	Limbic system neurons
29	Lymphatic	Lymphatic endothelial cells
30	Lymphoid	Lymphoid cells
31	Megakaryocytes	Megakaryocytes
32	Mesangial	Mesangial cells
33	Mesothelial	Mesothelial cells
34	Metanephric	Metanephric cells
35	Myeloid	Myeloid cells
36	Neuroendocrine	Neuroendocrine cells
37	PAEP_MECOM	PAEP_MECOM positive cells
38	Parietal	Parietal and chief cells
39	Photoreceptor	Photoreceptor cells
40	Purkinje	Purkinje neurons
41	Retinal_progenitors	Retinal_progenitors and Muller glia
42	Retinal_pigment	Retinal_pigment cells
43	Satellite	Satellite cells
44	Schwann	Schwann cells
45	Skeletal	Skeletal muscle cells
46	Smooth	Smooth muscle cells
47	Stellate	Stellate cells
48	Stromal	Stromal cells
49	Sympathoblasts	Sympathoblasts
50	Syncytiotrophoblasts	Syncytiotrophoblasts and villous cytotrophoblasts
51	Thymic	Thymic epithelial cells
52	Thymocytes	Thymocytes
53	Trophoblast	Trophoblast giant cells
54	Ureteric	Ureteric bud cells
